# High-Throughput Tracking of Freely Moving *Drosophila* Reveals Variations in Aggression and Courtship Behaviors

**DOI:** 10.1101/2025.07.10.663947

**Authors:** Saheli Sengupta, Ziying Chen, John Efromson, Aurélien Bègue, Mark Harfouche, Ayorinde S. Adegbesan, Amari E. Urquhart, Yick Bun Chan, Siyuan Yang, Sarah A. Henry, Caroline B. Palavicino-Maggio

## Abstract

Aggression is a nearly universal behavior used to secure food, territory, and mates across species, including the fruit fly *Drosophila melanogaster*. In fruit flies, both sexes display aggression through stereotypical motor patterns. This, along with their sophisticated genetic and molecular toolkit, makes *Drosophila melanogaster* an excellent model for studying aggression. While male- and female-specific aggressive motor programs have been qualitatively described, automated systems for quantifying these behaviors in freely moving flies remain limited in their ability to combine high-resolution analysis with high throughput. Here, we pair a high-resolution, high-throughput imaging system (the Kestrel) with DeepLabCut pose estimation to create a pipeline that tracks multiple freely moving fly pairs and quantifies social dynamics with high fidelity. We validated body-part tracking using published benchmarks. The platform reliably reproduced a known phenotype: heightened female aggression following thermogenetic activation of cholinergic pC1 neurons in female brain. It also detected increased unilateral wing extension, a courtship display inversely related to aggression, between two males upon activating a previously uncharacterized ∼40-neuron group in the male brain. Pose-based analysis revealed locomotive differences between experimental and control groups, and subtle, genotype-specific variations in head butts and UWEs. This workflow enables high-throughput screening and mechanistic dissection of social behaviors.
