## Supplementary Data 1: Event Tracking Rate for "High-Throughput Tracking of Freely Moving *Drosophila* Reveals Variations in Aggression and Courtship Behaviors"

### Sheet: Event Tracking Rate
Thermogenetic activation experiment of R26E01-GAL4 labeled neurons
	No. of female pair	HB
		Manual Counted Event	Tracked Event	Event Tracking Rate
R26E01>TRPA1	17	654	545	0.833333
R26E01 control	15	206	198	0.961165
TRPA1 control	13	132	128	0.969697
total		992	871	0.878024
	No. of male pair	UWE			Lunge
		Manual Counted Event	Tracked Event	Event Tracking Rate	Manual Counted Event	Tracked Event	Event Tracking Rate
R26E01>TRPA1	10	28	23	0.821429	27	25	0.925926
R26E01 control	14	56	52	0.928571	52	52	1
TRPA1 control	14	5	5	1	416	404	0.971154
total		89	80	0.898876	495	481	0.971717
Thermogenetic activation experiment of R72A10-GAL4 labeled neurons
	No. of female pair	HB
		Manual Counted Event	Tracked Event	Event Tracking Rate
R72A10>TRPA1	16	479	444	0.926931
R72A10 control	13	179	164	0.916201
TRPA1 control	15	331	301	0.909366
total		989	909	0.91911
	No. of male pair	UWE			Lunge
		Manual Counted Event	Tracked Event	Event Tracking Rate	Manual Counted Event	Tracked Event	Event Tracking Rate
R72A10>TRPA1	13	444	391	0.880631	22	13	0.590909
R72A10 control	14	58	56	0.965517	79	78	0.987342
TRPA1 control	15	7	5	0.714286	336	299	0.889881
total		509	452	0.888016	437	390	0.892449
Event tracking rate in total
Behavior	Manual Counted Event	Tracked Event	Event Tracking Rate
Head butt	1981	1780	0.898536
UWE	598	532	0.889632
Lunge	932	871	0.934549
