## Supplementary Data 2: Statistics for "High-Throughput Tracking of Freely Moving *Drosophila* Reveals Variations in Aggression and Courtship Behaviors"

### Sheet: Statistics 
Pairwise Comparison
Plot Location	Comparison	Comparison Groups	Normality test result	Post normality test p-value: (***, p < 0.0005; **, p < 0.005; *, p < 0.05; ns, p ≥ 0.05) "Detected":One-way ANOVA "Undetected":Kruskal Wallis		Pairwise comparison:	p-value: (***, p < 0.0005; **, p < 0.005; *, p < 0.05; ns, p ≥ 0.05) For two groups: Normality detected: Independent t-test Normality undetected: Mann-Whitney U test For multiple group: Normality detected: Tukey's test (adjusted p-value) Normality undetected: Dunn's test (Bonferroni p-value)
Fig. 2.c2.	Whole body (mm)	Female W1118/UAS-dTrpA1 (F -/+) Male W1118/UAS-dTrpA1 (M -/+)	Undetected	N/A	N/A	(F -/+) vs (M -/+)	0	***
	Head+Thorax (mm)		Detected	N/A	N/A	(F -/+) vs (M -/+)	0	***
	Abdomen (mm)		Undetected	N/A	N/A	(F -/+) vs (M -/+)	0	***
Fig. 2.c3. Left	fly pair distance (mm)	Female-Female W1118/UAS-dTrpA1 (F-F -/+) Male-Male W1118/UAS-dTrpA1 (M-M -/+)	Undetected	N/A	N/A	(F-F -/+) vs (M-M -/+)	0.15257	ns
Fig. 2.c4. Left	fly pair traversal speed (mm/s)		Undetected	N/A	N/A	(F-F -/+) vs (M-M -/+)	0.00039	***
Fig. 3.a. Left	Female-Female headbutt counts	R26E01-GAL4/UAS-dTrpA1 (+/+) R26E01-GAL4/W1118 (+/-) W1118/UAS-dTrpA1 (-/+)	Undetected	2e-05	***	(+/+) vs (+/-)	0.00105	**
						(+/+) vs (-/+)	5e-05	***
						(+/-) vs (-/+)	1	ns
Fig. 3.a. Center	Male-Male UWE counts		Undetected	0.01806	*	(+/+) vs (+/-)	1	ns
						(+/+) vs (-/+)	0.08943	ns
						(+/-) vs (-/+)	0.02717	*
Fig. 3.a. Right	Male-Male Lunge counts		Undetected	0.00099	***	(+/+) vs (+/-)	0.35819	ns
						(+/+) vs (-/+)	0.19926	ns
						(+/-) vs (-/+)	0.00061	**
Fig. 3.b1. Left	Female fly pair traversal speed (mm/s)		Undetected	0.00666	**	(+/+) vs (+/-)	1	ns
						(+/+) vs (-/+)	0.13706	ns
						(+/-) vs (-/+)	0.03445	*
Fig. 3.b1. Right	Male fly pair traversal speed (mm/s)		Undetected	0.62848	ns	N/A
Fig. 3.b2. Left	Female fly pair distance (mm)		Undetected	0	***	(+/+) vs (+/-)	2e-05	***
						(+/+) vs (-/+)	0.00036	***
						(+/-) vs (-/+)	1	ns
Fig. 3.b2. Right	Male fly pair distance (mm)		Undetected	0.63838	ns	N/A
Fig. 4.a. Left	Female-Female headbutt counts	R72A10-GAL4/UAS-dTrpA1 (+/+) R72A10-GAL4/W1118 (+/-) W1118/UAS-dTrpA1 (-/+)	Undetected	0.15398	ns	N/A
Fig. 4.a. Center	Male-Male UWE counts		Undetected	0.00144	**	(+/+) vs (+/-)	0.00226	**
						(+/+) vs (-/+)	2e-05	***
						(+/-) vs (-/+)	0.86891	ns
Fig. 4.a. Right	Male-Male Lunge counts		Undetected	0.0044	**	(+/+) vs (+/-)	1	ns
						(+/+) vs (-/+)	0.01496	*
						(+/-) vs (-/+)	0.01323	*
Fig. 4.b1. Left	Female fly pair traversal speed (mm/s)		Detected	0.31959	ns	N/A
Fig. 4.b1. Right	Male fly pair traversal speed (mm/s)		Undetected	0.05462	ns	N/A
Fig. 4.b2. Left	Female fly pair distance (mm)		Detected	0.31959	ns	N/A
Fig. 4.b2. Right	Male fly pair distance (mm)		Detected	0.00045	***	(+/+) vs (+/-)	0.0005	**
						(+/+) vs (-/+)	0.0058	*
						(+/-) vs (-/+)	0.6216	ns
Fig. 5.b. Left	Female fly pair distance (mm)	R26E01-GAL4/UAS-dTrpA1 (R26E01+/+) R26E01-GAL4/W1118 (R26E01 +/-) W1118/UAS-dTrpA1 (R26E01 -/+) R72A10-GAL4/UAS-dTrpA1 (R72A10 +/+) R72A10-GAL4/W1118 (R72A10 +/-) W1118/UAS-dTrpA1 (R72A10 -/+)	Undetected	0	***	(R26E01+/+) vs (R26E01+/-)	1e-05	***
						(R26E01+/+) vs (R26E01-/+)	0.00057	**
						(R26E01+/+) vs (R72A10 +/+)	0.00052	**
						(R26E01+/+) vs (R72A10 +/-)	0	***
						(R26E01+/+) vs (R72A10 -/+)	0.0131	*
Fig. 5.b. Right	Male fly pair distance (mm)		Undetected	0.00399	**	(R72A10+/+) vs (R26E01+/+)	0.04134	*
						(R72A10+/+) vs (R26E01+/-)	0.13768	ns
						(R72A10+/+) vs (R26E01 -/+)	0.05043	ns
						(R72A10+/+) vs (R72A10 +/-)	0.00166	**
						(R72A10+/+) vs (R72A10 -/+)	0.08399	ns
Fig. 5.c. Left	Female-Female aggression index (-1-1)		Undetected	0	***	(R26E01+/+) vs (R26E01+/-)	0	***
						(R26E01+/+) vs (R26E01-/+)	3e-05	***
						(R26E01+/+) vs (R72A10 +/+)	0.0157	*
						(R26E01+/+) vs (R72A10 +/-)	0.00295	**
						(R26E01+/+) vs (R72A10 -/+)	0.00586	*
Fig. 5.c. Right	Male-Male aggression index (-1-1)		Detected	0	***	(R72A10+/+) vs (R26E01+/+)	0.9947	ns
						(R72A10+/+) vs (R26E01+/-)	0	***
						(R72A10+/+) vs (R26E01 -/+)	0.0012	**
						(R72A10+/+) vs (R72A10 +/-)	0.0023	**
						(R72A10+/+) vs (R72A10 -/+)	0.1246	ns
Fig. 5.d. Left	Female-Female pursuit index (0-1)		Undetected	0.00012	***	(R26E01+/+) vs (R26E01+/-)	0.00658	*
						(R26E01+/+) vs (R26E01-/+)	0.00052	**
						(R26E01+/+) vs (R72A10 +/+)	0.0038	**
						(R26E01+/+) vs (R72A10 +/-)	1	ns
						(R26E01+/+) vs (R72A10 -/+)	0.08339	ns
Fig. 5.d. Right	Male-Male pursuit index (0-1)		Undetected	1e-05	***	(R72A10+/+) vs (R26E01+/+)	0.00024	***
						(R72A10+/+) vs (R26E01+/-)	0.00019	***
						(R72A10+/+) vs (R26E01 -/+)	5e-05	***
						(R72A10+/+) vs (R72A10 +/-)	0.00334	**
						(R72A10+/+) vs (R72A10 -/+)	0.04154	*
Fig. 6.a. Left	Female fly pair distance before headbutt (mm)		Undetected	0	***	(R26E01+/+) vs (R26E01+/-)	0	***
						(R26E01+/+) vs (R26E01-/+)	0	***
						(R26E01+/+) vs (R72A10 +/+)	0	***
						(R26E01+/+) vs (R72A10 +/-)	0	***
						(R26E01+/+) vs (R72A10 -/+)	0	***
Fig. 6.a. Right	Female-Female aggression index before headbutt (-1-1)		Undetected	0	***	(R26E01+/+) vs (R26E01+/-)	0	***
						(R26E01+/+) vs (R26E01-/+)	0.00013	***
						(R26E01+/+) vs (R72A10 +/+)	0	***
						(R26E01+/+) vs (R72A10 +/-)	0	***
						(R26E01+/+) vs (R72A10 -/+)	0.00448	**
Fig. 6.b. Left	Male fly pair distance before UWE (mm)	R72A10-GAL4/UAS-dTrpA1 (R72A10 +/+) The Other 5 genotype lines	Undetected	N/A	N/A	(R72A10 +/+) vs Other 5 lines	0	***
Fig. 6.b. Right	Male-Male pursuit index before UWE (0-1)		Undetected	N/A	N/A	(R72A10 +/+) vs Other 5 lines	0.56156	ns
Linear Regression Statistics
Plot Location	Subject Group		Correlation Between				Pearson's R	R2	p-value (Slope)
Fig. 2.c3.	Female-Female W1118/UAS-dTrpA1 (F-F -/+)		fly pair distance (mm)		Female-Female headbutt counts		-0.572	0.3272	0.0001	***
	Male-Male W1118/UAS-dTrpA1 (M-M -/+)		fly pair distance (mm)		Male-Male Lunge counts		-0.494	0.244	0.0007	**
Fig. 2.c4.	Female-Female W1118/UAS-dTrpA1 (F-F -/+)		fly pair traversal speed (mm/s)		Female-Female headbutt counts		-0.425	0.1806	0.0045	**
	Male-Male W1118/UAS-dTrpA1 (M-M -/+)		fly pair traversal speed (mm/s)		Male-Male Lunge counts		-0.02	0.0004	0.8999	ns
